# Siglec-1 on dendritic cells mediates SARS-CoV-2 *trans*-infection of target cells while on macrophages triggers proinflammatory responses

**DOI:** 10.1101/2021.05.11.443572

**Authors:** Daniel Perez-Zsolt, Jordana Muñoz-Basagoiti, Jordi Rodon, Marc Elousa, Dàlia Raïch-Regué, Cristina Risco, Martin Sachse, Maria Pino, Sanjeev Gumber, Mirko Paiardini, Jakub Chojnacki, Itziar Erkizia, Xabier Muñiz, Ester Ballana, Eva Riveira-Muñoz, Marc Noguera, Roger Paredes, Benjamin Trinité, Ferran Tarrés-Freixas, Ignacio Blanco, Victor Guallar, Jorge Carrillo, Julià Blanco, Amalio Telenti, Holger Heyn, Joaquim Segalés, Bonaventura Clotet, Javier Martinez-Picado, Júlia Vergara-Alert, Nuria Izquierdo-Useros

**Author notes:** Equal contributions (Daniel Perez-Zsolt, Jordana Muñoz-Basagoiti, Jordi Rodon, Marc Elousa). senior authorships (Javier Martinez-Picado, Júlia Vergara-Alert, Nuria Izquierdo-Useros). **Corresponding authors**: JM-P; JV-A and NI-U.

## Abstract

COVID-19 pandemic is not yet under control by vaccination, and effective antivirals are critical for preparedness. Here we report that macrophages and dendritic cells, key antigen presenting myeloid cells (APCs), are largely resistant to SARS-CoV-2 infection. APCs effectively captured viruses within cellular compartments that lead to antigen degradation. Macrophages sense SARS-CoV-2 and released higher levels of cytokines, including those related to cytokine storm in severe COVID-19. The sialic acid-binding Ig-like lectin 1 (Siglec-1/CD169) present on APCs, which interacts with sialylated gangliosides on membranes of retroviruses or filoviruses, also binds SARS-CoV-2 via GM1. Blockage of Siglec-1 receptors by monoclonal antibodies reduces SARS-CoV-2 uptake and transfer to susceptible target cells. APCs expressing Siglec-1 and carrying SARS-CoV-2 are found in pulmonary tissues of non-human primates. Single cell analysis reveals the *in vivo* induction of cytokines in those macrophages. Targeting Siglec-1 could offer cross-protection against SARS-CoV-2 and other enveloped viruses that exploit APCs for viral dissemination, including those yet to come in future outbreaks.
