## Supplementary Table 2 for "Siglec-1 on dendritic cells mediates SARS-CoV-2 *trans*-infection of target cells while on macrophages triggers proinflammatory responses"

### Sheet: Sheet1
	GOBPID	Pvalue	OddsRatio	ExpCount	Count	Size	Term
1	GO:0009615	1.59715e-11	53.673	0.360696	9	267	response to virus
2	GO:0051607	7.92209e-11	56.9902	0.271535	8	201	defense response to virus
3	GO:0060337	1.95125e-10	113.7	0.0891608	6	66	type I interferon signaling pathway
4	GO:0071357	1.95125e-10	113.7	0.0891608	6	66	cellular response to type I interferon
5	GO:0034340	2.80734e-10	106.56	0.0945645	6	70	response to type I interferon
6	GO:0019221	2.6019e-08	22.1664	0.832168	9	616	cytokine-mediated signaling pathway
7	GO:0002252	8.34533e-08	17.2723	1.31039	10	970	immune effector process
8	GO:0051707	2.65694e-07	15.1026	1.48061	10	1096	response to other organism
9	GO:0043207	2.67992e-07	15.0874	1.48196	10	1097	response to external biotic stimulus
10	GO:0009607	3.37078e-07	14.6871	1.51844	10	1124	response to biotic stimulus
11	GO:0045071	3.59174e-07	91.7582	0.0621424	4	46	negative regulation of viral genome replication
12	GO:0071345	5.98836e-07	14.9774	1.19827	9	887	cellular response to cytokine stimulus
13	GO:0006955	7.37223e-07	12.7949	2.14256	11	1586	immune response
14	GO:0034097	1.19152e-06	13.7101	1.29959	9	962	response to cytokine
15	GO:1903901	1.29274e-06	65.2308	0.0851081	4	63	negative regulation of viral life cycle
16	GO:0048525	2.61172e-06	54.1538	0.101319	4	75	negative regulation of viral process
17	GO:0045069	3.3844e-06	50.5709	0.108074	4	80	regulation of viral genome replication
18	GO:0098542	4.06971e-06	13.057	1.0929	8	809	defense response to other organism
19	GO:0002376	5.1902e-06	10.2673	3.23276	12	2393	immune system process
20	GO:0048519	6.67008e-06	14.3988	5.83463	15	4319	negative regulation of biological process
21	GO:0019079	8.92919e-06	39.1491	0.137794	4	102	viral genome replication
22	GO:0044419	1.00647e-05	9.71535	2.18984	10	1621	interspecies interaction between organisms
23	GO:0006952	1.06235e-05	10.2673	1.68865	9	1250	defense response
24	GO:0045087	1.29581e-05	12.7715	0.891608	7	660	innate immune response
25	GO:0071310	1.43733e-05	9.04976	2.87476	11	2128	cellular response to organic substance
26	GO:1903900	1.75713e-05	32.7416	0.163462	4	121	regulation of viral life cycle
27	GO:0060700	4.78688e-05	279.133	0.0108074	2	8	regulation of ribonuclease activity
28	GO:0007166	5.09708e-05	7.73059	3.26923	11	2420	cell surface receptor signaling pathway
29	GO:0050792	6.51797e-05	23.1273	0.228306	4	169	regulation of viral process
30	GO:0043903	8.32988e-05	21.6626	0.243166	4	180	regulation of symbiotic process
31	GO:0070887	9.06714e-05	7.17703	3.46917	11	2568	cellular response to chemical stimulus
32	GO:0006950	9.70856e-05	7.23912	4.24325	12	3141	response to stress
33	GO:0010033	0.000107201	7.0212	3.52996	11	2613	response to organic substance
34	GO:0009605	0.000127162	6.94887	2.90853	10	2153	response to external stimulus
35	GO:0016032	0.000267917	8.90934	0.987524	6	731	viral process
36	GO:0032069	0.000321741	92.9556	0.0270184	2	20	regulation of nuclease activity
37	GO:0044403	0.000355368	8.4267	1.04021	6	770	symbiotic process
38	GO:0010818	0.000390548	83.6467	0.0297203	2	22	T cell chemotaxis
39	GO:0019058	0.000412622	14.0669	0.368802	4	273	viral life cycle
40	GO:0007165	0.00058631	6.04723	5.95216	13	4406	signal transduction
41	GO:0051281	0.000682611	61.9259	0.0391767	2	29	positive regulation of release of sequestered calcium ion into cytosol
42	GO:0061844	0.000730789	59.7095	0.0405277	2	30	antimicrobial humoral immune response mediated by antimicrobial peptide
43	GO:0048523	0.00091712	5.34545	5.2767	12	3906	negative regulation of cellular process
44	GO:0042221	0.00109142	5.07506	4.52018	11	3346	response to chemical
45	GO:0001816	0.00118301	7.92131	0.855134	5	633	cytokine production
46	GO:0010524	0.001236	45.1532	0.052686	2	39	positive regulation of calcium ion transport into cytosol
47	GO:0006463	0.00135092	#DIV/0!	0.00135092	1	1	steroid hormone receptor complex assembly
48	GO:0032480	0.0013656	42.8308	0.0553878	2	41	negative regulation of type I interferon production
49	GO:0023052	0.00145214	5.30883	6.46416	13	4785	signaling
50	GO:0007154	0.00150233	5.28201	6.48442	13	4800	cell communication
51	GO:0061077	0.00164348	38.8341	0.0607915	2	45	chaperone-mediated protein folding
52	GO:0050790	0.00168431	5.07516	2.54108	8	1881	regulation of catalytic activity
53	GO:0048247	0.00179171	37.1022	0.0634933	2	47	lymphocyte chemotaxis
54	GO:0098586	0.00194607	35.5177	0.0661952	2	49	cellular response to virus
55	GO:2001234	0.00215388	13.7387	0.264781	3	196	negative regulation of apoptotic signaling pathway
56	GO:0051279	0.00218908	33.3787	0.0702479	2	52	regulation of release of sequestered calcium ion into cytosol
57	GO:1904427	0.00235868	32.0897	0.0729498	2	54	positive regulation of calcium ion transmembrane transport
58	GO:0072678	0.00244574	31.4818	0.0743007	2	55	T cell migration
59	GO:0001525	0.00246227	8.54075	0.595757	4	441	angiogenesis
60	GO:0006436	0.00270013	785.375	0.00270184	1	2	tryptophanyl-tRNA aminoacylation
61	GO:0097323	0.00270013	785.375	0.00270184	1	2	B cell adhesion
62	GO:1901740	0.00270013	785.375	0.00270184	1	2	negative regulation of myoblast fusion
63	GO:0019730	0.00309716	27.7933	0.0837572	2	62	antimicrobial humoral response
64	GO:0009617	0.00317527	7.93702	0.638986	4	473	response to bacterium
65	GO:0051865	0.00319617	27.3355	0.0851081	2	63	protein autoubiquitination
66	GO:0060333	0.00350205	26.0479	0.0891608	2	66	interferon-gamma-mediated signaling pathway
67	GO:0010522	0.00360694	25.6451	0.0905118	2	67	regulation of calcium ion transport into cytosol
68	GO:0070098	0.00360694	25.6451	0.0905118	2	67	chemokine-mediated signaling pathway
69	GO:0002684	0.00361775	6.04784	1.101	5	815	positive regulation of immune system process
70	GO:0034242	0.00404761	392.656	0.00405277	1	3	negative regulation of syncytium formation by plasma membrane fusion
71	GO:1900245	0.00404761	392.656	0.00405277	1	3	positive regulation of MDA-5 signaling pathway
72	GO:0032269	0.00412344	5.85429	1.13477	5	840	negative regulation of cellular protein metabolic process
73	GO:0097193	0.00414391	10.8223	0.333678	3	247	intrinsic apoptotic signaling pathway
74	GO:0060326	0.0043834	10.6007	0.340432	3	252	cell chemotaxis
75	GO:0048514	0.00449477	7.17155	0.70383	4	521	blood vessel morphogenesis
76	GO:1990868	0.0044984	22.8201	0.101319	2	75	response to chemokine
77	GO:1990869	0.0044984	22.8201	0.101319	2	75	cellular response to chemokine
78	GO:0045765	0.00483551	10.2234	0.352591	3	261	regulation of angiogenesis
79	GO:0030593	0.00485644	21.914	0.105372	2	78	neutrophil chemotaxis
80	GO:0051248	0.00511103	5.54717	1.19286	5	883	negative regulation of protein metabolic process
81	GO:0039534	0.00539339	261.75	0.00540369	1	4	negative regulation of MDA-5 signaling pathway
82	GO:0051209	0.0056108	20.3008	0.113477	2	84	release of sequestered calcium ion into cytosol
83	GO:0051283	0.00574145	20.0546	0.114828	2	85	negative regulation of sequestering of calcium ion
84	GO:0051282	0.0058735	19.8143	0.116179	2	86	regulation of sequestering of calcium ion
85	GO:0051928	0.00614176	19.3504	0.118881	2	88	positive regulation of calcium ion transport
86	GO:0051208	0.00627798	19.1264	0.120232	2	89	sequestering of calcium ion
87	GO:0007189	0.00641557	18.9076	0.121583	2	90	adenylate cyclase-activating G protein-coupled receptor signaling pathway
88	GO:2001237	0.00641557	18.9076	0.121583	2	90	negative regulation of extrinsic apoptotic signaling pathway
89	GO:0001817	0.00641887	6.45239	0.778131	4	576	regulation of cytokine production
90	GO:0050794	0.00652718	8.66838	11.033	16	8167	regulation of cellular process
91	GO:1901342	0.00654371	9.13616	0.393118	3	291	regulation of vasculature development
92	GO:0051716	0.00668156	4.15844	7.46519	13	5526	cellular response to stimulus
93	GO:0038033	0.00673745	196.297	0.00675461	1	5	positive regulation of endothelial cell chemotaxis by VEGF-activated vascular endothelial growth factor receptor signaling pathway
94	GO:1901509	0.00673745	196.297	0.00675461	1	5	regulation of endothelial tube morphogenesis
95	GO:1903719	0.00673745	196.297	0.00675461	1	5	regulation of I-kappaB phosphorylation
96	GO:1903721	0.00673745	196.297	0.00675461	1	5	positive regulation of I-kappaB phosphorylation
97	GO:0052548	0.00679548	9.00807	0.398522	3	295	regulation of endopeptidase activity
98	GO:0072676	0.00683662	18.2799	0.125636	2	93	lymphocyte migration
99	GO:1990266	0.00683662	18.2799	0.125636	2	93	neutrophil migration
100	GO:0001568	0.00711065	6.25728	0.801097	4	593	blood vessel development
101	GO:0097553	0.00756569	17.3208	0.13239	2	98	calcium ion transmembrane import into cytosol
102	GO:0071621	0.0078668	16.9646	0.135092	2	100	granulocyte chemotaxis
103	GO:0065009	0.00801211	3.7909	3.23546	8	2395	regulation of molecular function
104	GO:0000738	0.00807981	157.025	0.00810553	1	6	DNA catabolic process, exonucleolytic
105	GO:0032020	0.00807981	157.025	0.00810553	1	6	ISG15-protein conjugation
106	GO:0039533	0.00807981	157.025	0.00810553	1	6	regulation of MDA-5 signaling pathway
107	GO:2000051	0.00807981	157.025	0.00810553	1	6	negative regulation of non-canonical Wnt signaling pathway
108	GO:0043086	0.00817022	6.00025	0.833519	4	617	negative regulation of catalytic activity
109	GO:0001944	0.00835651	5.95936	0.838922	4	621	vasculature development
110	GO:1903169	0.00848512	16.2941	0.140496	2	104	regulation of calcium ion transmembrane transport
111	GO:0034605	0.00864304	16.1346	0.141847	2	105	cellular response to heat
112	GO:0052547	0.00864747	8.2275	0.434997	3	322	regulation of peptidase activity
113	GO:1904064	0.00896284	15.8248	0.144549	2	107	positive regulation of cation transmembrane transport
114	GO:0051336	0.00917109	4.77288	1.36983	5	1014	regulation of hydrolase activity
115	GO:0038089	0.00942045	130.844	0.00945645	1	7	positive regulation of cell migration by vascular endothelial growth factor signaling pathway
116	GO:0051902	0.00942045	130.844	0.00945645	1	7	negative regulation of mitochondrial depolarization
117	GO:0071550	0.00942045	130.844	0.00945645	1	7	death-inducing signaling complex assembly
118	GO:1900246	0.00942045	130.844	0.00945645	1	7	positive regulation of RIG-I signaling pathway
119	GO:1904180	0.00942045	130.844	0.00945645	1	7	negative regulation of membrane depolarization
120	GO:0032479	0.00961826	15.2391	0.149952	2	111	regulation of type I interferon production
121	GO:0060402	0.00961826	15.2391	0.149952	2	111	calcium ion transport into cytosol
122	GO:0032606	0.00995383	14.9622	0.152654	2	113	type I interferon production
