## Supplementary Table 3 for "Siglec-1 on dendritic cells mediates SARS-CoV-2 *trans*-infection of target cells while on macrophages triggers proinflammatory responses"

### Sheet: Sheet1
	GOBPID	Pvalue	OddsRatio	ExpCount	Count	Size	Term
1	GO:0060337	6.5654e-09	113.925	0.0734266	5	66	type I interferon signaling pathway
2	GO:0071357	6.5654e-09	113.925	0.0734266	5	66	cellular response to type I interferon
3	GO:0034340	8.87006e-09	106.88	0.0778767	5	70	response to type I interferon
4	GO:0006955	3.12218e-08	25.5968	1.76446	11	1586	immune response
5	GO:0002252	1.30197e-07	21.7442	1.07915	9	970	immune effector process
6	GO:0002376	1.35524e-07	25.6758	2.66227	12	2393	immune system process
7	GO:0051707	3.73898e-07	19.0151	1.21933	9	1096	response to other organism
8	GO:0043207	3.76845e-07	18.996	1.22044	9	1097	response to external biotic stimulus
9	GO:0009607	4.64521e-07	18.4924	1.25048	9	1124	response to biotic stimulus
10	GO:0006952	1.15454e-06	16.4321	1.39065	9	1250	defense response
11	GO:0051607	1.76159e-06	35.0737	0.223617	5	201	defense response to virus
12	GO:0045087	2.62688e-06	18.2496	0.734266	7	660	innate immune response
13	GO:0009615	7.08921e-06	26.0984	0.297044	5	267	response to virus
14	GO:0098542	1.01815e-05	14.6733	0.900032	7	809	defense response to other organism
15	GO:0044419	1.04051e-05	12.236	1.8034	9	1621	interspecies interaction between organisms
16	GO:0009605	1.07997e-05	12.164	2.39526	10	2153	response to external stimulus
17	GO:0045071	1.61777e-05	79.4524	0.0511761	3	46	negative regulation of viral genome replication
18	GO:0032020	1.71971e-05	523.583	0.00667514	2	6	ISG15-protein conjugation
19	GO:0071345	1.86734e-05	13.2841	0.986809	7	887	cellular response to cytokine stimulus
20	GO:0019221	2.87722e-05	14.7049	0.685315	6	616	cytokine-mediated signaling pathway
21	GO:0034097	3.17659e-05	12.1623	1.07025	7	962	response to cytokine
22	GO:0006950	3.87633e-05	11.0586	3.49444	11	3141	response to stress
23	GO:1903901	4.18512e-05	56.8636	0.070089	3	63	negative regulation of viral life cycle
24	GO:0048525	7.06056e-05	47.3409	0.0834393	3	75	negative regulation of viral process
25	GO:0045069	8.56265e-05	44.2491	0.0890019	3	80	regulation of viral genome replication
26	GO:0050896	0.000124564	#DIV/0!	7.36936	14	6624	response to stimulus
27	GO:0019079	0.000176376	34.3554	0.113477	3	102	viral genome replication
28	GO:0019058	0.000182693	18.2914	0.303719	4	273	viral life cycle
29	GO:1903900	0.000292152	28.7797	0.134615	3	121	regulation of viral life cycle
30	GO:0019985	0.000669689	63.3182	0.0389383	2	35	translesion synthesis
31	GO:0071310	0.000754323	6.57233	2.36745	8	2128	cellular response to organic substance
32	GO:0050792	0.000776776	20.379	0.188017	3	169	regulation of viral process
33	GO:0006301	0.00091942	53.5513	0.0456135	2	41	postreplication repair
34	GO:0032480	0.00091942	53.5513	0.0456135	2	41	negative regulation of type I interferon production
35	GO:0043903	0.000932793	19.0955	0.200254	3	180	regulation of symbiotic process
36	GO:0000731	0.0010112	50.9309	0.0478385	2	43	DNA synthesis involved in DNA repair
37	GO:1903661	0.00111252	#DIV/0!	0.00111252	1	1	positive regulation of complement-dependent cytotoxicity
38	GO:0009617	0.0014606	10.3207	0.526224	4	473	response to bacterium
39	GO:0007166	0.00182772	5.61526	2.69231	8	2420	cell surface receptor signaling pathway
40	GO:0019060	0.0022239	966.846	0.00222505	1	2	intracellular transport of viral protein in host cell
41	GO:0030581	0.0022239	966.846	0.00222505	1	2	symbiont intracellular protein transport in host
42	GO:0044245	0.0022239	966.846	0.00222505	1	2	polysaccharide digestion
43	GO:0060177	0.0022239	966.846	0.00222505	1	2	regulation of angiotensin metabolic process
44	GO:0070887	0.00272853	5.21354	2.85696	8	2568	cellular response to chemical stimulus
45	GO:0071674	0.00273369	30.1957	0.0789892	2	71	mononuclear cell migration
46	GO:0010033	0.00306486	5.10045	2.90702	8	2613	response to organic substance
47	GO:0072011	0.00333412	483.385	0.00333757	1	3	glomerular endothelium development
48	GO:0042221	0.00340578	4.98034	3.7225	9	3346	response to chemical
49	GO:0042592	0.00380858	5.50581	1.68325	6	1513	homeostatic process
50	GO:1990266	0.00464084	22.8553	0.103465	2	93	neutrophil migration
51	GO:0001999	0.00555114	241.654	0.00556262	1	5	renal response to blood flow involved in circulatory renin-angiotensin regulation of systemic arterial blood pressure
52	GO:0002001	0.00555114	241.654	0.00556262	1	5	renin secretion into blood stream
53	GO:0006030	0.00555114	241.654	0.00556262	1	5	chitin metabolic process
54	GO:0006032	0.00555114	241.654	0.00556262	1	5	chitin catabolic process
55	GO:0051097	0.00555114	241.654	0.00556262	1	5	negative regulation of helicase activity
56	GO:1903659	0.00555114	241.654	0.00556262	1	5	regulation of complement-dependent cytotoxicity
57	GO:0032479	0.00654756	19.0535	0.12349	2	111	regulation of type I interferon production
58	GO:0035696	0.00665792	193.308	0.00667514	1	6	monocyte extravasation
59	GO:0050904	0.00665792	193.308	0.00667514	1	6	diapedesis
60	GO:0090673	0.00665792	193.308	0.00667514	1	6	endothelial cell-matrix adhesion
61	GO:0032606	0.00677812	18.7072	0.125715	2	113	type I interferon production
62	GO:0016032	0.00707616	6.51609	0.813255	4	731	viral process
63	GO:0097530	0.00749184	17.7393	0.13239	2	119	granulocyte migration
64	GO:0016185	0.00776357	161.077	0.00778767	1	7	synaptic vesicle budding from presynaptic endocytic zone membrane
65	GO:0046719	0.00776357	161.077	0.00778767	1	7	regulation by virus of viral protein levels in host cell
66	GO:0051902	0.00776357	161.077	0.00778767	1	7	negative regulation of mitochondrial depolarization
67	GO:0097278	0.00776357	161.077	0.00778767	1	7	complement-dependent cytotoxicity
68	GO:1901072	0.00776357	161.077	0.00778767	1	7	glucosamine-containing compound catabolic process
69	GO:1904180	0.00776357	161.077	0.00778767	1	7	negative regulation of membrane depolarization
70	GO:0044403	0.00849556	6.16397	0.856643	4	770	symbiotic process
71	GO:0003373	0.00886807	138.055	0.00890019	1	8	dynamin family protein polymerization involved in membrane fission
72	GO:0003374	0.00886807	138.055	0.00890019	1	8	dynamin family protein polymerization involved in mitochondrial fission
73	GO:0071346	0.00901712	16.0736	0.145741	2	131	cellular response to interferon-gamma
74	GO:0051716	0.00914676	4.69054	6.14781	11	5526	cellular response to stimulus
